# Benchmarking Bioinformatic Virus Identification Tools Using Real-World Metagenomic Data across Biomes

**DOI:** 10.1101/2023.04.26.538077

**Authors:** Ling-Yi Wu, Nikolaos Pappas, Yasas Wijesekara, Gonçalo J. Piedade, Corina P.D. Brussaard, Bas E. Dutilh

## Abstract

As most viruses remain uncultivated, metagenomics is currently the main method for virus discovery. Detecting viruses in metagenomic data is not trivial. In the past few years, many bioinformatic virus identification tools have been developed for this task, making it challenging to choose the right tools, parameters, and cutoffs. As all these tools measure different biological signals, and use different algorithms and training/reference databases, it is imperative to conduct an independent benchmarking to give users objective guidance. We compared the performance of ten state-of-the-art virus identification tools in thirteen modes on eight paired viral and microbial datasets from three distinct biomes, including a new complex dataset from Antarctic coastal waters. The tools had highly variable true positive rates (0 – 68%) and false positive rates (0 – 15%). PPR-Meta best distinguished viral from microbial contigs, followed by DeepVirFinder, VirSorter2, and VIBRANT. Different tools identified different subsets of the benchmarking data and all tools, except for Sourmash, found unique viral contigs. Tools performance could be improved with adjusted parameter cutoffs, indicating that adjustment of parameter cutoffs before usage should be considered. Together, our independent benchmarking provides guidance on choices of bioinformatic virus identification tools and gives suggestions for parameter adjustments for viromics researchers.
