## Supplementary material for "Benchmarking Bioinformatic Virus Identification Tools Using Real-World Metagenomic Data across Biomes": table S1

### Sheet: tool_description
Category	Virus identification tool	Year	Version	Publication	Algorithm	biological signals	positive reference/training database	negative reference/training database	input	output	category	defualt cutoffs
Deep learning	DeepVirFinder	2020	v1.042	https://link.springer.com/article/10.1007/s40484-019-0187-4	convolutional neural network	nucleotide sequences	sequences derived from viral RefSeq discovered before May 2014 (~2,000 viral genomes), various marine and human metavirome datasets that contain uncultivated viral sequences	sequences derived from prokaryotic RefSeq discovered before May 2014 (~30,000 prokaryotic genomes)	short nucleotide sequences (>150 bp) or assembled contigs	viral score and pvalue	virus and others	virus: score > 0.9 and pvalue < 0.05
	PPR-Meta	2019	v1.143	https://academic.oup.com/gigascience/article/8/6/giz066/5521157	convolutional neural network	nucleotide sequences and codon sequence	phages (total of 2,279 genomes) from the NCBI genome database	genomes of prokaryote chromosomes (total of 10,090 genomes) and prokaryote plasmids (total of 8,801 genomes) from the NCBI genome database	short nucleotide sequences or assembled contigs	phage_score, chromosome_score, plasmid_score, possible_source	phage, chromosome, plasmid	phage: phage score > 0.5
Other machine learning	Seeker	2020	no release version	https://academic.oup.com/nar/article/48/21/e121/5921300	Long Short-Term Memory (LSTM) models	nucleotide sequences	For the first training step, the positive set (phage genomes) was obtained from RefSeq (2232 phages). For the second training step, an additional larger set consisting of all annotated complete genome phages was found in an exhaustive search of online databases (https://www.ncbi.nlm.nih.gov/, https://www.ebi.ac.uk/genomes/phage.html) (7375 phages).	For the first training step, the negative set (bacteria genomes) was curated from the the ncbi-genome-download project (75 bacteria). All instances of known phage and prophage sequences were removed using exact match of at least 100 nucleotides with any phage in our positive set or in phage sequences obtained from the PHASTER database. For the second training step, a single representative per bac…	short nucleotide sequences or assembled contigs	prediction, score	phage, bacteria	score > 0.75
	VIBRANT(with and without virome mode)	2020	v1.2.1	https://microbiomejournal.biomedcentral.com/articles/10.1186/s40168-020-00867-0	scikit-Learn’s supervised neural network multi-layer perceptron classifier	viral nucleotide domain abundances	NCBI taxids associated with viruses that infect bacteria or archaea were used to download reference virus genomes as positive dataset (including viruses with both DNA and RNA genomes, though RNA genomes must first be converted to complementary DNA). The sequences were above 3 kb long.	Bacteria/archaea genomes and bacterial plasmids were chosen by selecting from diverse phylogenetic groups.	assembled metagenome nucleotide scaffolds (> =1kb) and assembled metagenome protein scaffolds (>=4 proteins)	prediction	virus, plasmid, organism	prediction: virus
	VirFinder	2017	v1.1	https://microbiomejournal.biomedcentral.com/articles/10.1186/s40168-017-0283-5	logistic regression classification	nucleotide sequence 8-mers	1562 virus RefSeq genomes infecting prokaryotes RefSeq genomes from NCBI in May 2015.	31,986 prokaryotic host RefSeq genomes from NCBI in May 2015.	short nucleotide sequences or assembled contigs	viral score and pvalue	virus and others	virus: score > 0.9 and pvalue < 0.05
	VirSorter2	2021	v2.0	https://microbiomejournal.biomedcentral.com/articles/10.1186/s40168-020-00990-y	random forest	viral domain percentages, gene content features, and key homology gene	NCBI RefSeq genomes of virus, a set of high-quality genomes from the literature, and unpublished ssDNA virus genome data.	NCBI RefSeq genomes including archaea, bacteria, protists, and fungi	short nucleotide sequences or assembled contigs	dsDNAphage score, ssDNA score, max_score, max_score_group, length, hallmark, viral, cellular	dsDNAphage, ssDNA,	dsDNAphage: dsDNAphage score > 0.9
Homology-only	Metaphinder(with or without own database)	2016	no release version	MetaPhinder—Identifying Bacteriophage Sequences in Metagenomic Data Sets | PLOS ONE	BLASTn	nucleotide sequence homology	phage whole genome sequences from NCBI & PhAnToMe before August 2014 (2495 phage WGS)	bacterial whole genome sequences (bacterial chromosomes and plasmids) from NCBI	assembled contigs	#contigID classification ANI [%] merged coverage [%] number of hits size[bp]	Bacteriophage and negative	A) Phage & B) > 50
	Phigaro	2020	v2.2.6	https://academic.oup.com/bioinformatics/article/36/12/3882/5822875	PhigaroFinder algorithm computes the probability of each gene being localized in a prophage region	protein family similarity	HMMs of pVOGs that are likely to be found (according to Fisher test at 5% significance level) in other regions unrelated to prophages throughout 54 bacterial genomes (e.g. the ones annotated as ‘ABC transporters’, ‘plasmid partition proteins’, etc.)	HMMs of pVOGs that are more likely to be found in prophage regions than in other regions (e.g. annotated as ‘capsid proteins’, ‘terminases’, etc.)	assembled contigs	For each input contig, Phigaro returns a set of prophage regions with their coordinates and marks the possible presence of transposon insertions inside of the prophage sequence as more than two consecutive transposases or integrases. Phigaro produces annotated ‘prophage genome maps’ where prophages are visualized dynamically on a webpage by displaying their proteins as arrows with color coding of…	phage/virus	all the entries in the output file
	Sourmash	2019	v2.0.1	https://www.ncbi.nlm.nih.gov/pmc/articles/PMC6720031/	MinHash	k-mer	NA	microbial genomes in RefSeq and GenBank	assembled contigs	similarity,name,filename,md5	virus	Similarity score > 0.5
	VirSorter(with and without virome mode)	2015	v1.0.6	https://www.ncbi.nlm.nih.gov/pmc/articles/PMC4451026/	probabilistic similarity models	presence of viral hallmark genes, enrichment in viral-like genes, depletion in PFAM affiliated genes, enrichment in short genes and depletion in strand switching	The first reference databases of viral protein sequences includes 114,297 proteins from viruses infecting bacteria or archaea in RefSeqVirus genomes (as of January 2014). The RefSeqABVir database was then augmented by virome sequences sampled from freshwater, seawater, and human gut, lung and saliva, resulting in an extended version of the reference database (hereafter named “Viromes”) which incl…	Pfam	short nucleotide sequences or assembled contigs	# Contig_id,Nb genes contigs,Fragment,Nb genes,Category,Nb phage hallmark genes,Phage gene enrichment sig,Non-Caudovirales phage gene enrichment sig,Pfam depletion sig,Uncharacterized enrichment sig,Strand switch depletion sig,Short genes enrichment sig	Complete phage contigs - category 1 (sure), Complete phage contigs - category 2 (somewhat sure), Complete phage contigs - category 3 (not so sure), Prophages - category 1 (sure), Prophages - category 2 (somewhat sure), Prophages - category 3 (not so sure)	Category 1 & 2

### Sheet: tool_performance_summary
	biome
tool	antarctica	tomato	gut
DeepVirFinder	virus: 220637, others: 499016, detected: 719653/719653
Marvel	double-stranded DNA bacteriophage: 70864, others: 2988, detected: 73852/719653
Metaphinder	phage: 214920, negative, 504733, detected: 719653/719653
Phigaro
PPR-Meta
Seeker
Vibrant
VirSorter
VirSorter2
