## Supplementary material for "Benchmarking Bioinformatic Virus Identification Tools Using Real-World Metagenomic Data across Biomes": table S2

### Sheet: Sheet1
Benchmarking author	Title	Year	Assessed tools	Testing data	Testing dataset acquisition	Testing dataset preparation
Sam Nooij et al.	Overview of Virus Metagenomic Classification Methods and Their Biological Applications	2018	PathSeq MEGAN4 VIROME IMSA VirusHunter SLIM VirFind Giant Virus Finder "Unknown pathogens from mixed clinical samples" VirusSeeker VirusFinder Metavir 2 VMGAP Exhaustive Iterative Assembly (Virus Discovery Pipeline) REGA typing tool v3 VirSorter ProViDE GenSeed-HMM Metavir RINS FACS QuasQ Clinical PathoScope ViromeScan DUDes IMSA+A VIP MetaShot VirVarSeq GOTTCHA ViralFusionSeq Taxy-Pro NBC LMAT S…	NA	NA	NA
Cody Glickman et al.	Simulation study and comparative evaluation of viral contiguous sequence identification tools	2021	Vibrant, VirSorter, VirSorter2, VirFinder, DeepVirFinder, MetaPhinder, Kraken 2, Phybrid, and a BLAST search using identified proteins from the Earth Virome Pipeline	Similated data	Viral and archaeal/bacterial genomes extracted from RefSeq deposited from May 1st, 2020 and December 17th, 2020. Bacterial hosts of phages were collected using a dataset from Virus-Host DB (Accessed on December 17, 2020). Phage were assigned bacteria genera values by their host organism. Using information from the Earth Microbiome Project (EMP) and from Qiita, the recently submitted genomes were …	Prophage elements in the archaeal/bacterial genomes were identified using VirSorter and moved from the archaeal/bacterial genome dataset to the viral genome dataset. Simulated metagenome reads were created from the viral and bacterial genomes and assembled into contigs using MetaSpades. Only contigs of length 1 kbp or greater were used in benchmarking. After assembly and filtration of contigs les…
Siu Fung Stanley Ho et al.	Comprehensive benchmarking of tools to identify phages in metagenomic shotgun 2 sequencing data	2021	DeepVirFinder, MARVEL, MetaPhinder, PPR Meta, Seeker, VIBRANT, ViralVerify, VirFinder, VirSorter, and VirSorter2	Similated data and mock community	Artificial: complete phage genomes deposited in RefSeq between 1 January 2018 and 2 July 2020 later were downloaded, quality controlled, and fragmented to create a true positive set of artificial contigs. A negative set was constructed from all RefSeq bacterial and archaeal plasmids, and a random 1:10 subsample of all RefSeq bacterial and archaeal chromosomes, submitted in the same time frame. Mo…	Artificial: prophages integrated in chromosomes were removed with Phigaro and PhageBoost. The negative dataset is considerably larger than the true positive dataset as considering the performance of these tools in metagenomic shotgun sequencing datasets which are typically dominated by non-viral sequences.
Jutte J.C. de Vries et al.	Benchmark of thirteen bioinformatic pipelines for metagenomic virus diagnostics using datasets from clinical samples	2021	Centrifuge, DAMIAN, DIAMOND, DNASTAR, FEVIR, Genome Detective, Jovian, MetaMIC, metaMix, One Codex, RIEMS, Taxonomer, and VirMet	Clinical sample	13 clinical metagenomic datasets from samples well characterized by RT-PCR were selected from patients with encephalitis or respiratory complaints, including: cerebrospinal fluid (CSF, n = 4), brain biopsies (n = 3), nasopharyngeal swabs (n = 3), nasal washings (n = 1), bronchoalveolar lavage (n = 1), and a plasma sample (n = 1).	Human reads from the output FASTQ files were removed after mapping them to human reference genome GRCh38 with Bowtie2 version 2.3.4.
Akbar Adjie Pratama et al.	Expanding standards in viromics: in silico evaluation of dsDNA viral genome identification, classification, and auxiliary metabolic gene curation	2021	VirSorter, MetaPhinder , MARVEL, DeepVirFinder, and VIBRANT	Similated data	Datasets used in this study included genomes from: (i) NCBI virus RefSeq v.203 (released December 2020); to avoid including the same genomes used in any of the viral identification tools and vConTACT v2, we chose only complete genomes released after May 2020 (1,213 genomes, see Table S1), (ii) Bacteria RefSeq v.203 (174,973,817 genomic scaffolds), (iii) archaea RefSeq v.203 (2,116,989 genomic sca…	The simulation created four randomized subsampled datasets that were further fragmented to mimic fragmented assemblies of viromes and bulk metagenomes for viral contig identification and classification. An in-house script was used to split eukaryotic, prokaryotic, and plasmid sequences into non-overlapping fragments of different lengths, i.e., LD500 bp, 1 kbp, 3 kbp, 5 kb, 10 kbp, and 20 kbp. Non…
Ling-Yi et al.	Benchmarking Bioinformatic Virus Identification Tools Using Real-World Metagenomic Data across Biomes	2023	DeepVirFinder, Metaphinder, Phigaro, PPR-Meta, Seeker, Sourmash, VIBRANT, VirFinder, VirSorter, and VirSorter2	Real world metagenomic data	Raw Illumina shotgun metagenomic sequences of viral and microbial size fractios from marine seawater, tomato soil, and human gut biomes	Raw reads were quality-controlled and assembled into long contigs. Only contigs with lengths of at least 1,500 bp were kept. Homologous contigs between the two size fractions were removed.
Kenneth E. Schackart III et al.	Evaluation of computational phage detection tools for metagenomic datasets	2023	VirFinder, DeepVirFinder, Seeker, VirSorter, MetaPhinder, MARVEL, viralVerify, VIBRANT, VirSorter2	Similated data and real world metagenomic data	(1) genome fragment set used for assessing the effect of contig length, low viral abundance, eukaryotic contamination, and potential bias toward certain groups of phages, (2) simulated phageome set used to explore the effect of sequencing error on the classification, (3) simulated metagenome set, used for exploring the effect of the quality of assembly, and viral abundance in samples. The study a…
