## Supplementary material for "Benchmarking Bioinformatic Virus Identification Tools Using Real-World Metagenomic Data across Biomes": table S3

### Sheet: Sheet1
Sample origin	Biom	Publication Title	BioProject Accession	Data Type	Project Description	Virome				Total Metagenome				Number of Samples
						Biomass Obtaining & DNA Extraction Process	Amplication Methods	Sequencing Library Preparation Methods	Sequencing Methods	Biomass Obtaining & DNA Extraction Process	Amplication Methods	Sequencing Library Preparation Methods	Sequencing Methods
Antarctica	seawater	Unpublished	Unpublished	raw illumina DNA sequences	Study microbial and viral community diversity and dynamics in Antarctica oceans	Viral particles were obtained by 2 sequential filtrations through a 1 µm and a 0.22 µm filter of 20 L of seawater. Viral particles were flocculated using iron (III) chloride and collected on a 1 µm polycarbonate filter. These were resuspended in a 0.1M EDTA-0.2M MgCl2-0.2M Ascorbate Buffer, pH6.0 and filtered through a 0.45 µm SFCA syringe filter (Sartorius). The samples were treated with 1 U µL …	No amplification	TruSeq DNA Nano LT	Illumina Hiseq-2000; Illumina Hiseq-2500	For the duration of one hour, 2 to 15 litres of seawater was filtered through a 0.22 µm Sterivex™ (MilliporeSigma). The filters were cracked open and cut into 3x3 mm pieces. The DNA was extracted using the Qiagen DNeasy Powersoil kit (Qiagen), using a 2 x 10 s bead beating at 3.55 m/s with a 30 second dwell on a Bead Ruptor Elite (Omni Internationals)	Same with paired Virome	Same with paired Virome	Illumina Hiseq-2000	8 paired MG and Virome
Tomato soil	soil	Viromes outperform total metagenomes in revealing the spatiotemporal 1 patterns 2 of agricultural soil viral communities	PRJNA646773	raw illumina DNA sequences	Compare the performance of viromes and metagenomes in revealing the spatiotemporal patterns of agricultural soil viral communites	For viromics, viral size fractionation was achieved by resuspending 50 g of soil in 70 ml amended potassium citrate prime (AKC’) buffer, followed by filtration through a 0.22 μm membrane. Ultracentrifugation was used to concentrate purified virus-like particles, and DNase treatment was used to remove free DNA prior to virion lysis and DNA extraction with the PowerSoil kit (Qiagen, Hilden, Germany…	No amplification	Illumina Nextera DNA Flex Library kit	Illumina Hiseq 4000	Total DNA for metagenomics was extracted from 0.5 g of soil with the PowerSoil kit.	Same with paired Virome	Same with paired Virome	Same with paired Virome	8 paired MG and Virome
Human gut	human gut/faecal	Diagnostic Potential and Interactive Dynamics of the Colorectal Cancer Virome	PRJNA389927	raw illumina DNA sequences	Identify differences in colonic virus communities in the stool of colorectal cancer patients and how they compared to bacterial community differences.	An aliquot of stool ( 0.1 g) was resuspended in SM buffer (Crystalgen;catalog no. 221-179) and subjected to vortex mixing to facilitate resuspension. The resuspended stool was centrifuged to remove major particulate debris and then filtered through a 0.22- m-pore-size filter to remove smaller contaminants. The filtered supernatant was treated with chloroform for 10 min with gentle shaking to lyse…	No amplification	Illumina Nextera XT preparation kit	Illumina Hiseq 4000	DNA was extracted from stool samples using a PowerSoil HTP 96-well soil DNA isolation kit (Mo Bio Laboratories) and an EPMotion 5075 pipetting system	Same with paired Virome	Same with paired Virome	Same with paired Virome	8 paired MG and Virome
