## Supplementary material for "Benchmarking Bioinformatic Virus Identification Tools Using Real-World Metagenomic Data across Biomes": table S4

### Sheet: Sheet1
sample_id	pair_id	fraction	biome	SRA Run
2-643073	A7	viral	antarctica	NA
2-643074	A8	viral	antarctica	NA
2-643077	A4	viral	antarctica	NA
2-643079	A5	viral	antarctica	NA
2-643152	A3	viral	antarctica	NA
2-643153	A1	viral	antarctica	NA
2-643155	A6	viral	antarctica	NA
2-643161	A2	viral	antarctica	NA
2-643162	A2	microbial	antarctica	NA
2-643174	A4	microbial	antarctica	NA
2-643175	A5	microbial	antarctica	NA
2-643182	A6	microbial	antarctica	NA
2-643184	A7	microbial	antarctica	NA
2-643186	A8	microbial	antarctica	NA
2-643251	A1	microbial	antarctica	NA
2-643252	A3	microbial	antarctica	NA
SRR8487026	R1	microbial	tomato	SRR8487026
SRR8487027	R2	microbial	tomato	SRR8487027
SRR8487030	R3	microbial	tomato	SRR8487030
SRR8487031	R4	microbial	tomato	SRR8487031
SRR8487039	R5	microbial	tomato	SRR8487039
SRR8487040	R6	microbial	tomato	SRR8487040
SRR8487012	R7	microbial	tomato	SRR8487012
SRR8487013	R8	microbial	tomato	SRR8487013
SRR8487035	R1	viral	tomato	SRR8487035
SRR8487036	R2	viral	tomato	SRR8487036
SRR8487015	R3	viral	tomato	SRR8487015
SRR8487014	R4	viral	tomato	SRR8487014
SRR8487018	R5	viral	tomato	SRR8487018
SRR8487021	R6	viral	tomato	SRR8487021
SRR8487034	R7	viral	tomato	SRR8487034
SRR8487023	R8	viral	tomato	SRR8487023
SRR5665042	C28	microbial	gut	SRR5665042
SRR5665046	H02	microbial	gut	SRR5665046
SRR5665047	H05	microbial	gut	SRR5665047
SRR5665051	C04	microbial	gut	SRR5665051
SRR5665058	C14	microbial	gut	SRR5665058
SRR5665119	A05	microbial	gut	SRR5665119
SRR5665164	H15	microbial	gut	SRR5665164
SRR5665179	H25	microbial	gut	SRR5665179
SRR5665009	A05	viral	gut	SRR5665009
SRR5665062	C14	viral	gut	SRR5665062
SRR5665064	C04	viral	gut	SRR5665064
SRR5665106	H02	viral	gut	SRR5665106
SRR5665110	C28	viral	gut	SRR5665110
SRR5665150	H15	viral	gut	SRR5665150
SRR5665153	H25	viral	gut	SRR5665153
SRR5665173	H05	viral	gut	SRR5665173
