## Supplementary material for "Benchmarking Bioinformatic Virus Identification Tools Using Real-World Metagenomic Data across Biomes": table S5

### Sheet: Table_S3_viromeqc
Sample	Reads	Reads_HQ	SSU.rRNA.alignment.rate	LSU.rRNA.alignment.rate	Bacterial_Markers.alignment.rate	total.enrichmnet.score	biome
2-643073_R1,2-643073_R2	84095090	84046751	0.014718	0.00482708	0.0160815	16.7994	seawater
2-643074_R1,2-643074_R2	79000966	78951601	0.0162125	0.0061924	0.0231256	15.2509	seawater
2-643077_R1,2-643077_R2	81671488	81638248	0.0122847	0.00727845	0.0243072	20.127	seawater
2-643079_R1,2-643079_R2	78988840	78934257	0.0151126	0.00685887	0.0145932	16.3608	seawater
2-643152_R1,2-643152_R2	85348766	85297041	0.0301581	0.010617	0.0186278	8.19859	seawater
2-643153_R1,2-643153_R2	87614418	87546800	0.0192034	0.0114693	0.0242693	12.8755	seawater
2-643155_R1,2-643155_R2	79351468	79304384	0.0392526	0.0211502	0.0457579	6.29906	seawater
2-643161_R1,2-643161_R2	80619450	80560649	0.134322	0.033679	0.0165379	1.84075	seawater
MEAN	8.20863e+07	8.2035e+07	0.035158	0.012759	0.0229125	12.219	seawater
SRR8487014_1,SRR8487014_2	21708334	21624624	0.0406712	0.903909	0.0233391	0.586638	soil
SRR8487015_1,SRR8487015_2	10335864	10296633	0.0577276	20.5788	0.145999	0.0257677	soil
SRR8487018_1,SRR8487018_2	29193406	29050971	0.00555231	1.43601	0.0125435	0.369263	soil
SRR8487021_1,SRR8487021_2	25621856	25524691	0.0184645	3.13323	0.0160433	0.16924	soil
SRR8487023_1,SRR8487023_2	24151920	24038790	0.00482553	3.0519	0.015475	0.17375	soil
SRR8487034_1,SRR8487034_2	26821524	26700743	6.13105	10.8239	0.122502	0.0403282	soil
SRR8487035_1,SRR8487035_2	25844500	25699077	0.00488734	5.42709	0.0175026	0.0977075	soil
SRR8487036_1,SRR8487036_2	21435552	21331994	6.22254	11.4621	0.0911588	0.0397353	soil
MEAN	2.31391e+07	2.30334e+07	1.56071	7.10212	0.0555705	0.187804	soil
SRR5665009_1,SRR5665009_2	1681020	1679795	0.0841769	3.4503	0.124003	0.153687	gut
SRR5665062_1,SRR5665062_2	8872072	8853127	0.138008	1.84443	0.380544	0.287496	gut
SRR5665064_1,SRR5665064_2	15649786	15644191	0.240044	31.3084	0.0745388	0.0169369	gut
SRR5665106_1,SRR5665106_2	20284740	20277444	14.9842	34.5533	0.158812	0.0153463	gut
SRR5665110_1,SRR5665110_2	10585032	10581550	12.203	27.9205	0.182809	0.018992	gut
SRR5665150_1,SRR5665150_2	13147576	13143942	19.5743	38.4761	0.102526	0.0126315	gut
SRR5665153_1,SRR5665153_2	10311076	10303444	0.124356	7.42818	0.0555348	0.0713859	gut
SRR5665173_1,SRR5665173_2	3035580	3034473	8.89133	17.4641	0.123448	0.0278085	gut
MEAN	1.04459e+07	1.04397e+07	7.02994	20.3057	0.150277	0.0755355	gut
