## Supplementary material for "Benchmarking Bioinformatic Virus Identification Tools Using Real-World Metagenomic Data across Biomes": table S6

### Sheet: Table_S6_contig_number_distribu
pair_id	biome	unique_microbial	homologous_microbial	homologous_viral	unique_viral	total
A7	seawater	36564	5725	8113	10756	61158
A6	seawater	31064	3283	11667	23043	69057
A8	seawater	45640	6071	7937	10036	69684
A3	seawater	59593	5586	10177	18692	94048
A2	seawater	62083	5860	9585	16958	94486
A1	seawater	56112	5778	9836	27640	99366
A4	seawater	67876	5667	9110	19944	102597
A5	seawater	88125	4430	7735	28967	129257
TOTAL	seawater	447057	42400	74160	156036	719653
MEAN	seawater	55882.1	5300	9270	19504.5	89956.6
PERCENTAGE	seawater	0.621212	0.0589173	0.10305	0.216821	1
R3	soil	12154	65	258	5322	17799
R2	soil	12611	183	327	18091	31212
R7	soil	17239	204	488	18844	36775
R6	soil	7824	132	340	22021	30317
R4	soil	7607	161	310	22654	30732
R8	soil	13292	99	326	24955	38672
R1	soil	11062	131	289	27827	39309
R5	soil	23408	345	349	29278	53380
TOTAL	soil	105197	1320	2687	168992	278196
MEAN	soil	13149.6	165	335.875	21124	34774.5
PERCENTAGE	soil	0.37814	0.00474486	0.00965866	0.607457	1
A05	gut	885	160	168	496	1709
C28	gut	1671	160	135	384	2350
H25	gut	3604	256	18	328	4206
C14	gut	1632	635	938	1284	4489
H05	gut	4927	478	125	437	5967
C04	gut	4523	251	141	1192	6107
H15	gut	5637	451	74	786	6948
H02	gut	8972	1045	84	1327	11428
TOTAL	gut	31851	3436	1683	6234	43204
MEAN	gut	3981.38	429.5	210.375	779.25	5400.5
PERCENTAGE	gut	0.737223	0.0795297	0.0389547	0.144292	1
