## Supplementary material for "Benchmarking Bioinformatic Virus Identification Tools Using Real-World Metagenomic Data across Biomes": table S7

### Sheet: Table_S4_bwa_mem_mapping
sample	biome	fraction	is sorted:	1st fragments:	last fragments:	reads mapped:	reads mapped and paired:	reads unmapped:	reads properly paired:	reads paired:	reads duplicated:	reads MQ0:	reads QC failed:	non-primary alignments:	supplementary alignments:	total length:	total first fragment length:	total last fragment length:	bases mapped:	bases mapped (cigar):	bases trimmed:	bases duplicated:	mismatches:	error rate:	average length:	average first fragment length:	average last fragment length:	maximum length:	maximum first fragment length:	maximum last fragment length:	average quality:	insert size average:	insert size standard deviation:	inward oriented pairs:	outward oriented pairs:	pairs with other orientation:	pairs on different chromosomes:	percentage of properly paired reads (%):
2-643073	seawater	virome	0	42047545	42047545	77713445	76090934	6381645	69443924	84095090	0	1476004	0	0	1070878	12698358590	6349179295	6349179295	11734730195	11265178927	0	0	131107353	0.0116383	151	151	151	151	151	151	36.2	364.9	88.5	34564913	245894	7608	3227052	82.6
2-643074	seawater	virome	0	39500483	39500483	73667137	72227486	5333829	66188146	79000966	0	1342926	0	0	1019278	11929145866	5964572933	5964572933	11123737687	10725706992	0	0	112855318	0.010522	151	151	151	151	151	151	36.2	372.7	91.8	32925827	234228	13325	2940363	83.8
2-643077	seawater	virome	0	40835744	40835744	73807896	71917966	7863592	63297236	81671488	0	1670691	0	0	1291984	12332394688	6166197344	6166197344	11144992296	10567291716	0	0	163952170	0.0155151	151	151	151	151	151	151	36.1	372.1	90.2	31542863	179235	7017	4229868	77.5
2-643079	seawater	virome	0	39494420	39494420	70785466	69028286	8203374	59644592	78988840	0	1863884	0	0	1475718	11927314840	5963657420	5963657420	10688605366	10100730491	0	0	170437720	0.0168738	151	151	151	151	151	151	36.1	366.9	91.5	29690104	208759	6140	4609140	75.5
2-643152	seawater	virome	0	42674383	42674383	77742249	75868282	7606517	67374694	85348766	0	2031496	0	0	1437416	12887663666	6443831833	6443831833	11739079599	11192171413	0	0	153033201	0.0136732	151	151	151	151	151	151	36.2	370.1	90.8	33563631	194796	16118	4159596	78.9
2-643153	seawater	virome	0	43807209	43807209	80077041	78254626	7537377	67344390	87614418	0	2231524	0	0	1615857	13229777118	6614888559	6614888559	12091633191	11493836125	0	0	183469321	0.0159624	151	151	151	151	151	151	36.1	381.8	94.5	33531339	214632	25404	5355938	76.9
2-643155	seawater	virome	0	39675734	39675734	71912723	70150128	7438745	61007274	79351468	0	1891878	0	0	1405338	11982071668	5991035834	5991035834	10858821173	10308082717	0	0	162630956	0.015777	151	151	151	151	151	151	36.1	378	92.9	30401187	179137	7817	4486923	76.9
2-643161	seawater	virome	0	40309725	40309725	72783918	70880288	7835532	63272050	80619450	0	1814167	0	0	1663666	12173536950	6086768475	6086768475	10990371618	10311569461	0	0	150557007	0.0146008	151	151	151	151	151	151	36.2	347.9	100.8	30922151	779372	33233	3705388	78.5
MEAN	seawater	virome	0	4.10432e+07	4.10432e+07	7.48112e+07	7.30522e+07	7.27508e+06	6.46965e+07	8.20863e+07	0	1.79032e+06	0	0	1.37252e+06	12395032923	6197516462	6197516462	11296496391	10745570980	0	0	1.53505e+08	0.0143203	151	151	151	151	151	151	36.15	369.3	92.625	3.21428e+07	279507	14582.8	4.08928e+06	78.825
2-643162	seawater	TMG	0	51607647	51607647	55099335	50866250	48115959	43603678	103215294	0	6072063	0	0	5944930	15585509394	7792754697	7792754697	8319999585	6794545738	0	0	148475050	0.0218521	151	151	151	151	151	151	35.7	304.9	139	20006947	1855123	31736	3539319	42.2
2-643174	seawater	TMG	0	45487227	45487227	56802804	53898616	34171650	50466218	90974454	0	1839375	0	0	1455446	13737142554	6868571277	6868571277	8577223404	7717800645	0	0	183240815	0.0237426	151	151	151	151	151	151	35.9	356.4	107.2	24710977	578874	13692	1645765	55.5
2-643175	seawater	TMG	0	48948144	48948144	54157571	49323908	43738717	41243690	97896288	0	4932683	0	0	4656828	14782339488	7391169744	7391169744	8177793221	6832500768	0	0	161867596	0.0236908	151	151	151	151	151	151	35.7	343.5	125.1	19746337	936688	16577	3962352	42.1
2-643182	seawater	TMG	0	43287240	43287240	42895037	40270806	43679443	35049996	86574480	0	4553671	0	0	5010171	13072746480	6536373240	6536373240	6477150587	5323440306	0	0	120306706	0.0225994	151	151	151	151	151	151	35.7	285.6	134	15881857	1681014	33147	2539385	40.5
2-643184	seawater	TMG	0	40955729	40955729	42817451	40270042	39094007	36692458	81911458	0	3608183	0	0	4113968	12368630158	6184315079	6184315079	6465435101	5482269652	0	0	109042205	0.01989	151	151	151	151	151	151	35.7	287.4	134.6	16524686	1848708	28777	1732850	44.8
2-643186	seawater	TMG	0	45300179	45300179	61580798	59350766	29019560	54997812	90600358	0	4633245	0	0	3859893	13680654058	6840327029	6840327029	9298700498	8376889132	0	0	128175148	0.015301	151	151	151	151	151	151	35.8	322.4	125.6	25901637	1638186	47934	2087626	60.7
2-643251	seawater	TMG	0	44070522	44070522	46690919	42599912	41450125	36047528	88141044	0	5096065	0	0	5078839	13309297644	6654648822	6654648822	7050328769	5764621567	0	0	136470542	0.0236738	151	151	151	151	151	151	35.5	312.5	137.8	16595130	1481725	30867	3192234	40.9
2-643252	seawater	TMG	0	48206161	48206161	47266088	42487770	49146234	35452948	96412322	0	5746906	0	0	5557742	14558260622	7279130311	7279130311	7137179288	5788355061	0	0	150865368	0.0260636	151	151	151	151	151	151	35.4	322.4	142.6	16315671	1473499	36012	3418703	36.8
MEAN	seawater	TMG	0	4.59829e+07	4.59829e+07	5.09138e+07	4.73835e+07	4.1052e+07	41694291	9.19657e+07	0	4.56027e+06	0	0	4.45973e+06	13886822550	6943411275	6943411275	7687976307	6510052859	0	0	1.42305e+08	0.0221017	151	151	151	151	151	151	35.675	316.887	130.738	1.94604e+07	1.43673e+06	29842.8	2.76478e+06	45.4375
SRR8487014	soil	virome	0	10854167	10854167	14714578	14417844	6993756	12565124	21708334	0	306143	0	0	1128794	3277958434	1638979217	1638979217	2221901278	1854800031	0	0	23379009	0.0126046	151	151	151	151	151	151	38.1	240.3	127.2	5387575	906507	1683	913157	57.9
SRR8487015	soil	virome	0	5167932	5167932	5453344	5227768	4882520	2047764	10335864	0	61999	0	0	190471	1560715464	780357732	780357732	823454944	447234252	0	0	4850834	0.0108463	151	151	151	151	151	151	38.1	215.5	146.6	832449	193297	231	1587907	19.8
SRR8487018	soil	virome	0	14596703	14596703	21073455	20594184	8119951	18514924	29193406	0	832733	0	0	1526605	4408204306	2204102153	2204102153	3182091705	2735798257	0	0	32417658	0.0118494	151	151	151	151	151	151	38.2	248.3	121.4	8156839	1114157	2957	1023139	63.4
SRR8487021	soil	virome	0	12810928	12810928	18601810	18256120	7020046	15923064	25621856	0	342622	0	0	2743198	3868900256	1934450128	1934450128	2808873310	2370820138	0	0	29607832	0.0124884	151	151	151	151	151	151	38.3	225.8	121.5	6641640	1332827	2188	1151405	62.1
SRR8487023	soil	virome	0	12075960	12075960	16569775	16251724	7582145	14924204	24151920	0	531509	0	0	965892	3646939920	1823469960	1823469960	2502036025	2141329186	0	0	23472264	0.0109615	151	151	151	151	151	151	38.2	251.1	124.3	6571398	905939	2452	646073	61.8
SRR8487034	soil	virome	0	13410762	13410762	15321993	13490482	11499531	11724786	26821524	0	1025523	0	0	337780	4050050124	2025025062	2025025062	2313620943	1666378132	0	0	19494265	0.0116986	151	151	151	151	151	151	37.7	242.6	148.4	5028124	843892	5662	867563	43.7
SRR8487035	soil	virome	0	12922250	12922250	17443722	16770918	8400778	15742372	25844500	0	702994	0	0	644278	3902519500	1951259750	1951259750	2634002022	2270942315	0	0	25672726	0.0113049	151	151	151	151	151	151	38.1	256.8	123.5	7022757	860698	3972	498032	60.9
SRR8487036	soil	virome	0	10717776	10717776	12484381	11389714	8951171	10176542	21435552	0	495767	0	0	281861	3236768352	1618384176	1618384176	1885141531	1378976129	0	0	18164481	0.0131724	151	151	151	151	151	151	37.5	240.4	146	4329280	764575	1704	599298	47.5
MEAN	soil	virome	0	1.15696e+07	1.15696e+07	1.52079e+07	1.45498e+07	7.93124e+06	1.27023e+07	2.31391e+07	0	537411	0	0	977360	3494007045	1747003522	1747003522	2296390220	1858284805	0	0	2.21324e+07	0.0118658	151	151	151	151	151	151	38.025	240.1	132.363	5.49626e+06	865236	2606.12	910822	52.1375
SRR8487012	soil	TMG	0	33263726	33263726	24203595	20115184	42323857	16473326	66527452	0	2990140	0	0	335065	10045645252	5022822626	5022822626	3654742845	1237665705	0	0	44081279	0.0356165	151	151	151	151	151	151	38.2	74	98.9	5023974	3214031	16477	1803110	24.8
SRR8487013	soil	TMG	0	28655565	28655565	15172309	12274698	42138821	10533940	57311130	0	2693777	0	0	163133	8653980630	4326990315	4326990315	2291018659	769246227	0	0	24491253	0.031838	151	151	151	151	151	151	38.2	77.9	103.8	3254157	2013720	16299	853173	18.4
SRR8487026	soil	TMG	0	29679163	29679163	14607411	11655168	44750915	10852430	59358326	0	1244041	0	0	107928	8963107226	4481553613	4481553613	2205719061	595411377	0	0	14012540	0.0235342	151	151	151	151	151	151	38.3	56	80.3	3106151	2320808	161	400464	18.3
SRR8487027	soil	TMG	0	31825835	31825835	20115386	19520272	43536284	11782464	63651670	0	1972011	0	0	250766	9611402170	4805701085	4805701085	3037423286	929504973	0	0	22730189	0.0244541	151	151	151	151	151	151	38.2	61.2	87	3454816	2437003	224	3868093	18.5
SRR8487030	soil	TMG	0	34093911	34093911	21560111	16313590	46627711	14145320	68187822	0	2179900	0	0	2606514	10296361122	5148180561	5148180561	3255576761	1124018792	0	0	42279470	0.0376146	151	151	151	151	151	151	38.2	66.1	90	4224549	2849099	20825	1062322	20.7
SRR8487031	soil	TMG	0	22808888	22808888	12990536	12552380	32627240	6180016	45617776	0	534304	0	0	144178	6888284176	3444142088	3444142088	1961570936	613345780	0	0	13471100	0.0219633	151	151	151	151	151	151	38.1	62.1	88.5	1815509	1274898	111	3185672	13.5
SRR8487039	soil	TMG	0	31049952	31049952	25133245	21222848	36966659	17338248	62099904	0	3626410	0	0	453279	9377085504	4688542752	4688542752	3795119995	1309878121	0	0	42131952	0.0321648	151	151	151	151	151	151	38.2	74.5	98.8	5254536	3416392	6274	1934222	27.9
SRR8487040	soil	TMG	0	26317777	26317777	14604956	14097188	38030598	6881582	52635554	0	581874	0	0	165065	7947968654	3973984327	3973984327	2205348356	686678032	0	0	18315155	0.0266721	151	151	151	151	151	151	38.2	59.4	85	2002288	1438940	134	3607232	13.1
MEAN	soil	TMG	0	2.97119e+07	2.97119e+07	1.85484e+07	15968916	4.08753e+07	1.17734e+07	5.94237e+07	0	1.97781e+06	0	0	528241	8972979342	4486489671	4486489671	2800814987	9.08219e+08	0	0	2.76891e+07	0.0292322	151	151	151	151	151	151	38.2	66.4	91.5375	3.517e+06	2.37061e+06	7563.12	2089286	19.4
SRR5665062	gut	virome	0	4436036	4436036	7764770	7744350	1107302	7687750	8872072	0	18075	0	0	12641	1107988739	555743844	552244895	969924438	881650304	0	0	4098109	0.00464822	124	125	124	126	126	126	34.9	191	102.1	3173676	682954	1840	13705	86.7
SRR5665064	gut	virome	0	7824893	7824893	13423186	13416298	2226600	13315480	15649786	0	58121	0	0	17250	1931380246	968477325	962902921	1657766535	1160069924	0	0	2076621	0.00179008	123	124	123	126	126	126	35.4	100.1	57.6	3687519	3018624	1398	608	85.1
SRR5665106	gut	virome	0	10142370	10142370	18448348	18014386	1836392	16047954	20284740	0	62774	0	0	2465017	2516137355	1258911768	1257225587	2288426862	1840986229	0	0	26496894	0.0143928	124	124	124	126	126	126	35.6	119.3	67.5	5068935	3047412	2278	888568	79.1
SRR5665110	gut	virome	0	5292516	5292516	8122215	7282314	2462817	6935592	10585032	0	65367	0	0	1082320	1317689117	659268921	658420196	1011403134	823956625	0	0	7526336	0.00913438	124	125	124	126	126	126	35.8	137.6	79.7	2408854	1089923	1512	140868	65.5
SRR5665150	gut	virome	0	6573788	6573788	11241864	11237620	1905712	11147192	13147576	0	58213	0	0	15689	1631640319	816119387	815520932	1396212896	1014967473	0	0	1690760	0.00166583	124	124	124	126	126	126	35.7	109.1	64.4	3324773	2291209	1570	1258	84.8
SRR5665153	gut	virome	0	5155538	5155538	9759491	9752282	551585	9694730	10311076	0	1552	0	0	8973	1287900936	644754167	643146769	1219309491	1037669249	0	0	1859117	0.00179163	124	125	125	126	126	126	35.7	156	90.8	3582001	1291739	1469	932	94
SRR5665173	gut	virome	0	1517790	1517790	2416169	2351320	619411	2204278	3035580	0	3329	0	0	189837	379424792	189836369	189588423	302044420	264020213	0	0	509673	0.00193043	124	125	125	126	126	126	35.8	171.1	95.7	856673	251031	1468	66488	72.6
MEAN	gut	virome	0	8.83185e+06	8.83185e+06	1.12156e+07	1.07209e+07	6.44813e+06	9.8508e+06	1.76637e+07	0	280655	0	0	539996	2393142606	1197450181	1195692424	1455737845	9.91442e+08	0	0	8.99333e+06	0.00807319	127.25	127.875	127.5	129.125	129.125	129.125	35.8875	131.325	81.1672	3.20243e+06	1.75544e+06	2387.27	400214	73.4
SRR5665042	gut	TMG	0	2658588	2658588	2938610	2927614	2378566	2915982	5317176	0	14441	0	0	5661	661376565	331738393	329638172	366294981	316549336	0	0	972740	0.00307295	124	125	124	126	126	126	35.6	185.1	116.5	1130279	330786	794	1948	54.8
SRR5665046	gut	TMG	0	5147620	5147620	6719127	6221192	3576113	5676254	10295240	0	102911	0	0	486860	1281380024	642452481	638927543	835834837	663964123	0	0	7314470	0.0110164	124	125	124	126	126	126	35.8	164.8	105.4	2155710	696293	1357	257236	55.1
SRR5665047	gut	TMG	0	3039359	3039359	4372421	4119864	1706297	3489226	6078718	0	12025	0	0	592993	756831578	379255970	377575608	543094889	458071355	0	0	2632905	0.0057478	124	125	124	126	126	126	35.9	172.7	98.9	1347237	403626	689	308380	57.4
SRR5665051	gut	TMG	0	3164535	3164535	2898174	2863856	3430896	2840134	6329070	0	17570	0	0	8321	787577657	395323593	392254064	361276017	307424636	0	0	2415024	0.00785566	124	125	124	126	126	126	35.3	187.5	116.6	1145700	278235	830	7163	44.9
SRR5665058	gut	TMG	0	2185067	2185067	2330858	1811664	2039276	1595710	4370134	0	10196	0	0	238570	541601310	271825093	269776217	287607395	228034299	0	0	1764436	0.00773759	123	124	123	126	126	126	35.6	171.7	104.5	603453	197416	2452	102511	36.5
SRR5665119	gut	TMG	0	1334164	1334164	297620	294472	2370708	290512	2668328	0	1318	0	0	787	331095421	165738959	165356462	36979927	26707174	0	0	198617	0.00743684	124	124	124	126	126	126	35.6	123	87	95203	51459	57	517	10.9
SRR5665164	gut	TMG	0	3020887	3020887	3286242	3179368	2755532	2429050	6041774	0	34375	0	0	362349	752036731	377711183	374325548	408070227	327675008	0	0	3390357	0.0103467	124	125	124	126	126	126	34.7	191.2	112	1001476	217362	675	370171	40.2
SRR5665179	gut	TMG	0	2839504	2839504	3070521	2394874	2608487	1968042	5679008	0	52531	0	0	383155	705484441	353315094	352169347	380945701	292002635	0	0	2792709	0.00956399	124	124	124	126	126	126	35.6	152.6	91.6	726527	264646	3805	202459	34.7
MEAN	gut	TMG	0	2.92372e+06	2.92372e+06	3.2392e+06	2976613	2.60823e+06	2.65061e+06	5847431	0	30670.9	0	0	259837	7.27173e+08	3.6467e+08	3.62503e+08	4.02513e+08	3.27554e+08	0	0	2.68516e+06	0.00784724	123.875	124.625	123.875	126	126	126	35.5125	168.575	104.062	1.0257e+06	304978	1332.38	156298	41.8125
