## Supplementary material for "Benchmarking Bioinformatic Virus Identification Tools Using Real-World Metagenomic Data across Biomes": table S9

### Sheet: Sheet1
tool	biome	auc
PPR-Meta	seawater	0.9
DeepVirFinder	seawater	0.86
VirFinder	seawater	0.85
VirSorter2	seawater	0.83
Seeker	seawater	0.72
MetaPhinder	seawater	0.71
MetaPhinder_ownDB	seawater	0.58
PPR-Meta	soil	0.95
DeepVirFinder	soil	0.92
VirFinder	soil	0.84
VirSorter2	soil	0.85
Seeker	soil	0.61
MetaPhinder	soil	0.5
MetaPhinder_ownDB	soil	0.37
PPR-Meta	gut	0.66
DeepVirFinder	gut	0.7
VirFinder	gut	0.67
VirSorter2	gut	0.76
Seeker	gut	0.55
MetaPhinder	gut	0.54
MetaPhinder_ownDB	gut	0.51
