## Supplementary material for "Benchmarking Bioinformatic Virus Identification Tools Using Real-World Metagenomic Data across Biomes": table S11

### Sheet: seawater
		0	1	2	3	4	5	6	7	8	9	10	11	12	13	14	15	16	17	18	19	20	21	22	23	24	25	26	27	28	29	30	31	32	33	34	35	36	37	38	39	40
unique viral fraction	viral HMM	-2.178	-1.23497	-1.63148	-1.61627	-1.3743	-0.813677	-0.911017	-0.999826	-1.32628	-1.59078	-0.867347	-0.898271	-1.19772	-0.838759	-1.00163	-0.863186	-1.33212	-1.16737	-1.13697	-1.01747	-1.03973	-1.09635	-1.3343	-0.890135	-1.51991	-1.13691	-1.0422	-1.04343	-1.08648	-1.39199	-1.11965	-1.28865	-0.922492	-1.24084	-1.3867	-1.23464	-1.46385	-1.35845	-0.885907	-1.05375	-0.840668
	microbial HMM	-0.60872	-2.38529	-2.0945	-2.72901	-2.342	-2.56126	-2.48248	-2.46291	-2.24137	-2.84515	-2.77687	-2.63822	-2.74727	-2.56576	-2.66966	-2.79328	-2.32134	-2.63093	-2.68424	-2.31406	-2.50731	-2.4942	-2.30805	-2.14668	-2.58687	-2.79451	-2.6877	-2.61619	-2.38267	-2.36485	-2.57059	-2.26898	-2.46159	-1.76927	-1.27178	-2.35387	-2.59323	-2.5157	-2.91958	-2.64901	-3.08775
unique microbial fraction	viral HMM	-2.41013	-2.34624	-2.45043	-2.39396	-2.23158	-2.12524	-2.05915	-2.47491	-2.51413	-2.33058	-2.1171	-2.27918	-2.27159	-2.12257	-1.98506	-2.32713	-1.52531	-1.63827	-1.5342	-2.30954	-2.43524	-1.26551	-1.51439	-1.90741	-2.00166	-1.41217	-1.33079	-1.15855	-0.859192	-1.35148	-2.23415	-1.08743	-1.28656	-1.27067	-1.06091	-1.87591	-2.01611	-1.26541	-1.1697	-1.09188	-1.54469
	microbial HMM	-0.750434	-1.00652	-1.34042	-1.45194	-1.7505	-1.62858	-1.83211	-1.14193	-1.51005	-1.79258	-2.10696	-1.54762	-1.69335	-1.73912	-2.11213	-1.56745	-0.381743	-2.28317	-1.10915	-2.17266	-2.38206	-1.93228	-0.526621	-1.7076	-2.42686	-2.11676	-1.80417	-2.16206	-1.98317	-2.05936	-2.23221	-2.03076	-2.17472	-0.464875	-1.87958	-2.60343	-2.50094	-0.46384	-1.77392	-0.522555	-1.84585
	unique viral fraction				unique microbial fraction
	viral HMM	microbial HMM			viral HMM	microbial HMM		viral hmm max	-0.451808
Phigaro	-0.758985	-2.73829		Phigaro	-1.55053	-0.949257		viral hmm min	-2.51413
MetaPhinder_ownDB	-0.609173	-1.3997		MetaPhinder	-0.451808	-1.43894		microbial hmm max	-0.381743
VirSorter	-0.940263	-2.77395		MetaPhinder_ownDB	-1.27453	-0.475851		microbial hmm min	-3.08775
MetaPhiner	-0.616133	-2.81924		VirSorter	-0.987641	-1.53078
VirSorter_virome	-0.887018	-2.543		VirSorter_virome	-1.07551	-1.25243
VIBRANT_virome	-0.936705	-2.56199		VirSorter2	-1.08633	-1.80853
VIBRANT	-0.938572	-2.56767		VIBRANT_virome	-1.5668	-2.15654
VirFinder	-0.98801	-2.52059		VIBRANT	-1.5475	-2.14891
VirSorter2	-0.920542	-2.62112		VirFinder	-1.87601	-1.80526
Seeker	-1.01337	-2.42754		DeepVirFinder	-2.05958	-1.6044
DeepVirFinder	-1.04348	-2.54344		Seeker	-2.23807	-1.51714
PPR-Meta	-1.06779	-2.49838		PPR-Meta	-2.18807	-1.28081

### Sheet: soil
		0	1	2	3	4	5	6	7	8	9	10	11	12	13	14	15	16	17	18	19	20	21	22	23	24	25	26	27	28	29	30	31	32	33	34	35	36	37	38	39	40
unique viral fraction	viral HMM	-1.60094	-1.57555	-1.54	-1.39479	-1.29716	-1.50875	-1.69538	-1.0891	-1.18421	-1.08947	-1.53604	-1.30436	-0.985352	-1.61018	-1.3802	-0.940905	-1.15653	-1.0429	-1.28566	-1.17033	-1.60891	-1.25938	-1.2292	-1.2075	-1.63356	-0.936941	-1.31905	-1.38821	-0.932521	-1.0669	-1.75436	-1.25519	-1.01359	-0.760117	-0.970098	-1.3261	-1.07969	-1.04752	-0.853055	-0.648369	-1.36895
	microbial HMM	-1.8646	-2.1382	-2.29345	-2.2329	-2.46766	-2.22203	-2.28841	-2.35927	-2.49104	-2.82948	-2.17045	-2.26158	-2.45498	-2.10065	-2.12139	-2.9064	-2.42164	-2.32727	-2.55158	-2.08337	-2.20019	-2.11586	-2.44204	-2.35931	-2.09759	-2.48893	-2.12815	-2.17973	-2.70728	-2.28686	-2.04354	-2.48092	-2.53931	-2.68458	-2.89413	-2.38447	-2.72534	-2.56675	-2.62692	-2.85816	-2.4159
unique microbial fraction	viral HMM	-2.24177	-2.28374	-2.22502	-2.28993	-1.83744	-2.08923	-2.00222	-2.00593	-2.24869	-1.23729	-1.42899	-1.16123	-2.26191	-1.43567	-2.06934	-1.80925	-2.99858	-2.79057	-1.45279	-1.57191	-0.898656	-1.42377	-1.71259	-2.95851	-1.45427	-1.50978	-3.17309	-1.44879	-1.21344	-0.841656	-0.565177	-1.10072	-2.49757	-0.888628	-2.33894	-0.92669	-1.0722	-0.929487	-1.67106	-1.52011	-2.23517
	microbial HMM	-0.520281	-0.559267	-0.61494	-0.654288	-0.262271	-0.522014	-0.653078	-0.718432	-0.504768	-1.09587	-0.380796	-0.79294	-0.675559	-0.395906	-0.627558	-0.758184	-0.802358	-0.769675	-1.24962	-0.500811	-1.27474	-2.03784	-0.992028	-0.700715	-1.10961	-0.351697	-0.879561	-1.92155	-0.761004	-1.9694	-0.3228	-0.661586	-0.313374	-0.255636	-0.697777	-1.39422	-1.83898	-0.65387	-2.23126	-0.144669	-0.395026
	unique viral fraction				unique microbial fraction
	viral HMM	microbial HMM			viral HMM	microbial HMM		viral hmm max	-0.203137
MetaPhinder	-0.203137	-1.72973		Phigaro	-1.26231	-3.03293		viral hmm min	-3.17309
MetaPhinder_ownDB	-0.210948	-2.01034		MetaPhinder	-0.678596	-0.399522		microbial hmm max	-0.144669
Phigaro	-1.09243	-2.75849		VirSorter	-1.17863	-1.15625		microbial hmm min	-3.03293
VirSorter	-0.77976	-2.43937		VirSorter_virome	-1.18655	-1.1355
VirSorter_virome	-0.992042	-2.61016		VirSorter2	-1.0079	-1.31317
VirFinder	-1.22217	-2.32664		VirFinder	-2.20879	-0.752517
Seeker	-1.2335	-2.32971		VIBRANT	-1.19806	-1.46544
VirSorter2	-1.08448	-2.57102		VIBRANT_virome	-1.20407	-1.5096
VIBRANT_virome	-1.13799	-2.48479		DeepVirFinder	-1.99062	-0.619339
VIBRANT	-1.1382	-2.48612		MetaPhinder_ownDB	-1.76886	-0.275691
DeepVirFinder	-1.18936	-2.38695		PPR-Meta	-2.17433	-0.640466
PPR-Meta	-1.23811	-2.37495		Seeker	-2.24515	-0.580773

### Sheet: gut
		0	1	2	3	4	5	6	7	8	9	10	11	12	13	14	15	16	17	18	19	20	21	22	23	24	25	26	27	28	29	30	31	32	33	34	35	36	37	38	39	40
unique viral fraction	viral HMM	-1.95502	-1.75274	-1.12698	-1.7295	-1.22509	-0.920895	-1.6681	-0.677399	-0.753906	-1.08686	-1.47117	-0.855181	-0.72355	-1.19772	-1.84376	-1.15427	-0.546684	-1.14506	-0.806133	-0.75885	-1.54849	-1.02268	-0.924352	-1.63807	-0.882272	-1.21018	-0.769455	-1.24157	-1.68904	-0.878969	-0.794955	-1.04861	-0.683838	-0.583459	-1.05485	-0.88232	-1.36865	-0.539844	-2.03175	-0.907496	-1.1882
	microbial HMM	-0.514921	-0.412581	-0.968404	-0.517134	-1.7455	-1.35212	-0.49736	-1.95045	-2.10438	-1.1621	-0.605366	-1.85536	-2.48512	-2.49569	-0.530208	-0.985425	-1.87685	-2.45572	-2.2701	-1.61047	-0.711006	-1.41416	-1.79694	-0.685493	-2.16398	-2.23541	-2.30384	-1.27115	-0.801949	-1.83101	-1.89563	-1.82952	-1.81845	-1.92686	-1.45213	-2.15133	-2.01154	-3.40668	-0.375432	-1.39856	-2.45034
unique microbial fraction	viral HMM	-1.91772	-1.75799	-1.494	-1.6706	-1.83101	-1.664	-1.59835	-2.12493	-1.34306	-1.13621	-1.17305	-1.33763	-1.5062	-1.92163	-1.99952	-1.68049	-0.596799	-1.63543	-2.21138	-0.853193	-1.66655	-1.25853	-0.810408	-0.857024	-0.9139	-0.56453	-1.42808	-0.448212	-0.859079	-1.33653	-0.732308	-0.937743	-1.08287	-0.414077	-0.465656	-1.31007	-1.08499	-0.502752	-1.44027	-0.69252	-0.779901
	microbial HMM	-0.471336	-0.362668	-0.660027	-0.58015	-0.421328	-0.45848	-0.415476	-0.520035	-0.814788	-0.80998	-1.28404	-0.516846	-0.454755	-0.460924	-0.681681	-0.718784	-2.27192	-0.997105	-1.0592	-1.47795	-0.534391	-1.07008	-1.69878	-1.23628	-1.29017	-1.89879	-1.22121	-2.21584	-1.25684	-0.440883	-1.61562	-1.10007	-0.949467	-1.68969	-0.518233	-1.53382	-1.29712	-1.48206	-1.08605	-1.85357	-1.973
	unique viral fraction				unique microbial fraction
	viral HMM	microbial HMM			viral HMM	microbial HMM		viral hmm max	-0.293539
MetaPhinder	-0.293539	-2.64513		MetaPhinder	-0.383579	-2.0322		viral hmm min	-2.21138
MetaPhinder_ownDB	-0.343239	-1.7078		Phigaro	-0.751353	-1.51135		microbial hmm max	-0.362668
Phigaro	-0.834388	-2.18974		MetaPhinder_ownDB	-0.96575	-1.19316		microbial hmm min	-3.40668
VirSorter	-0.80902	-2.30328		VirSorter	-0.731509	-1.56758
VirFinder	-1.05722	-1.87899		VirSorter_virome	-0.874909	-1.12082
VirSorter_virome	-0.889733	-2.09123		VIBRANT_virome	-0.762734	-1.63175
VIBRANT_virome	-0.83763	-2.16361		VIBRANT	-0.759053	-1.64055
VIBRANT	-0.835236	-2.15528		VirSorter2	-0.766675	-1.49581
Seeker	-1.30654	-1.30116		VirFinder	-1.59058	-0.670537
VirSorter2	-0.879194	-2.15014		PPR-Meta	-1.20381	-0.785618
DeepVirFinder	-1.05624	-1.65855		DeepVirFinder	-1.47513	-0.633798
PPR-Meta	-0.911353	-1.97333		Seeker	-1.72104	-0.397586
