## Supplementary material for "Benchmarking Bioinformatic Virus Identification Tools Using Real-World Metagenomic Data across Biomes": table S12

### Sheet: Sheet1
contig_id	length	tool	biome	PhaGCN2_prediction
2-643073_NODE_570_length_15674_cov_7_294655	15674	DeepVirFinder	seawater	unknown
2-643155_NODE_11834_length_3124_cov_1_195529	3124	MetaPhigaroinder	seawater	unknown
2-643074_NODE_1446_length_8248_cov_1_113779	8248	MetaPhigaroinder_ownDB	seawater	unknown
2-643152_NODE_191_length_34338_cov_1_961007	34338	PPR-Meta	seawater	Iridoviridae
2-643155_NODE_1146_length_14336_cov_2_673376	14336	Seeker	seawater	unknown
2-643077_NODE_5778_length_4296_cov_0_909331	4296	VIBRANT	seawater	unknown
2-643161_NODE_1424_length_9987_cov_0_789351	9987	VIBRANT_virome	seawater	unknown
2-643152_NODE_2781_length_7035_cov_5_788940	7035	VirFinder	seawater	unknown
2-643153_NODE_547_length_22183_cov_1_238801	22183	VirSorter_virome	seawater	Peduoviridae
2-643079_NODE_884_length_15487_cov_1_554948	15487	VirSorter2	seawater	unknown
SRR8487018_NODE_656_length_16625_cov_1_078919	16625	DeepVirFinder	soil	unknown
SRR8487014_NODE_14951_length_1920_cov_0_588399	1920	MetaPhigaroinder	soil	Pclasvirinae
SRR8487034_NODE_5579_length_3175_cov_0_762795	3175	MetaPhigaroinder_ownDB	soil	Gracegardnervirinae
SRR8487023_NODE_34_length_54070_cov_1_612776	54070	PPR-Meta	soil	unknown
SRR8487036_NODE_419_length_15258_cov_1_271165	15258	Seeker	soil	unknown
SRR8487034_NODE_675_length_12199_cov_4_254059	12199	VIBRANT	soil	unknown
SRR8487014_NODE_32_length_54645_cov_2_582248	54645	VIBRANT_virome	soil	unknown
SRR8487036_NODE_1317_length_7453_cov_1_242834	7453	VirFinder	soil	unknown
SRR8487035_NODE_12249_length_2445_cov_0_687662	2445	VirSorter	soil	unknown
SRR8487018_NODE_383_length_23347_cov_1_629500	23347	VirSorter_virome	soil	Dolichocephalovirinae
SRR8487014_NODE_18_length_58092_cov_5_605986	58092	VirSorter2	soil	unknown
SRR5665106_NODE_30_length_19897_cov_12_298616	19897	DeepVirFinder	gut	unknown
SRR5665064_NODE_738_length_2494_cov_1_602088	2494	MetaPhigaroinder_ownDB	gut	Deejayvirinae
SRR5665062_NODE_72_length_25375_cov_6_520652	25375	Phigaro	gut	unknown
SRR5665062_NODE_160_length_13759_cov_3_620059	13759	PPR-Meta	gut	unknown
SRR5665106_NODE_31_length_19894_cov_6_021723	19894	Seeker	gut	unknown
SRR5665062_NODE_894_length_3067_cov_1_419811	3067	VIBRANT	gut	unknown
SRR5665062_NODE_1401_length_2108_cov_1_062220	2108	VIBRANT_virome	gut	unknown
SRR5665150_NODE_197_length_7872_cov_3_150778	7872	VirFinder	gut	unknown
SRR5665062_NODE_21_length_42121_cov_8_279092	42121	VirSorter_virome	gut	unknown
SRR5665062_NODE_11_length_58987_cov_7_240558	58987	VirSorter2	gut	unknown
