## Supplementary material for "Benchmarking Bioinformatic Virus Identification Tools Using Real-World Metagenomic Data across Biomes": table S13

### Sheet: Sheet1
Tool	%single_core_CPU_usage	Physical_RAM_MB	Task_execusion_real_time_min	CPU*RAM*TIME	comments
DeepVirFinder	6000	13900	17	1417800000
VirSorter_virome	868	5000	237	1028580000
VirSorter	865	4881	242	1021739730
VIBRANT	4266	14300	12	732045600
VIBRANT_virome	4370	13940	11	670095800
VirSorter2	573	1244	185	131870220
PPR-Meta	988	5953	9	52934076
Phigaro	559	1728	10	9659520
Seeker	221	501	44	4871724
MetaPhinder_ownDB	388	203	25	1969100
Sourmash	99	113	154	1722798
MetaPhinder	374	145	10	542300
VirFinder	100	266	11	292600
						The smallest antarctica dataset was used (188,159 contigs, 164 M) was used to assess the compuational resources used by each tool. WtP pipeline was ran on a HPC of 48 Gold-6240R CPUs and 503.5 GB RAM (TBB mutant3). Most tools were ran successfully, except for DeepVirFinder, VIBRANT, and VIBRANT_virome. Thus, DeepVirFinder and VIRBRANT were ran on a HPC of 36 Gold-6240R CPUs and 503.5 GB RAM (TBB …
